# From Past to Future: The Impact of Climate Change on a Mediterranean Lizard

**DOI:** 10.64898/2026.03.26.714419

**Authors:** Arda Cem Kuyucu

## Abstract

Mediterranean Basin, one of the most important hot spots for reptiles, is also expected to experience significant impacts with climate change, posing a severe risk for the herpetofauna of the region. This study uses the snake-eyed lizard *Ophisops elegans* as a model organism to investigate the potential impacts of past and future climate change on reptile distributions in the region. An ecological niche model (ENM) was developed with the Maxent algorithm, with location points from GBIF and bioclimatic variables from the CHELSA dataset, then projected onto past LGM (∼21 kya) and future (2071-2100 SSP3-7.0 and SSP5-8.5) scenarios. Results show that the present-day distribution of *O. elegans* is primarily driven by temperature seasonality and precipitation, indicating a preference for coastal Mediterranean climates with dry summers. The LGM projection suggests a fragmented and contracted range, confined to coastal refugia around the Mediterranean and Caspian Seas. Future projections for 2071-2100 show consistent and alarming contraction of suitable habitats under both SSP scenarios. In conclusion these findings indicate that *O. elegans* is vulnerable to significant habitat loss under projected climate change. This severe impact on a wide-spread species implies that the herpetofauna of the Mediterranean Basin may face a significant threat in future.
