## supplementary information for "From Past to Future: The Impact of Climate Change on a Mediterranean Lizard"

Species	Longitude	Latitude
O.elegans	41.501633	40.952175
O.elegans	27.862388	40.39504
O.elegans	25.916949	40.217881
O.elegans	25.705008	40.128128
O.elegans	25.25	39.91667
O.elegans	25.241655	39.994237
O.elegans	25.057669	39.875898
O.elegans	25.365153	39.922952
O.elegans	26.540933	39.551173
O.elegans	26.253204	39.217228
O.elegans	26.407312	39.312253
O.elegans	26.31938	39.299793
O.elegans	26.169056	39.2976
O.elegans	26.210103	39.250794
O.elegans	26.369902	39.272564
O.elegans	26.31	39.2
O.elegans	26.16188	39.21603
O.elegans	25.898638	39.208981
O.elegans	25.971272	39.27716
O.elegans	26.283608	39.150424
O.elegans	26.198498	39.339339
O.elegans	25.925788	39.167211
O.elegans	25.9688	39.2302
O.elegans	26.08483	39.267014
O.elegans	26.046695	39.21135
O.elegans	26.323398	39.356869
O.elegans	26.514688	39.126564
O.elegans	26.48351	39.169398
O.elegans	26.579257	39.057471
O.elegans	26.38	39.13
O.elegans	26.374158	39.019484
O.elegans	26.275047	39.036708
O.elegans	26.53629	38.989694
O.elegans	43.03729	38.33983
O.elegans	42.84482	38.506965
O.elegans	34.849405	38.671257
O.elegans	34.879858	38.558148
O.elegans	34.817994	38.633514
O.elegans	34.97052	39.626492
O.elegans	34.613554	40.021616
O.elegans	33.522617	40.515814
O.elegans	35.496996	38.51939
O.elegans	33.718086	39.909456
O.elegans	34.961057	38.352322
O.elegans	34.084	39.364
O.elegans	34.094359	39.411276
O.elegans	26.008568	38.342235
O.elegans	26.002758	38.573841
O.elegans	25.918621	38.290534
O.elegans	25.963457	38.443878
O.elegans	26.074918	38.445625
O.elegans	25.993237	38.502149
O.elegans	26.120766	38.362569
O.elegans	26.04371	38.230957
O.elegans	26.010094	38.178362
O.elegans	26.052889	38.488185
O.elegans	26.739789	38.388537
O.elegans	26.787145	38.179235
O.elegans	26.89	37.67
O.elegans	26.62	37.69
O.elegans	26.84	37.7
O.elegans	26.78	37.72
O.elegans	26.653679	37.781136
O.elegans	26.709522	37.718868
O.elegans	26.919424	37.726429
O.elegans	26.602682	37.737755
O.elegans	26.059805	37.621843
O.elegans	32.861191	37.096466
O.elegans	33.269677	37.128366
O.elegans	32.410425	37.932473
O.elegans	32.254908	37.89095
O.elegans	32.563119	37.972637
O.elegans	33.442726	37.273998
O.elegans	27.508392	37.502098
O.elegans	32.559002	39.533054
O.elegans	29.122375	37.929008
O.elegans	30.3	37.24
O.elegans	31.297712	40.181756
O.elegans	29.691881	40.398158
O.elegans	29.921886	37.267058
O.elegans	27.43497	37.940625
O.elegans	27.417126	37.066489
O.elegans	29.90068	39.481248
O.elegans	32.615836	39.764274
O.elegans	32.165262	39.585659
O.elegans	27.56696	37.16202
O.elegans	31.514844	37.428997
O.elegans	28.027097	38.839399
O.elegans	27.288377	36.971758
O.elegans	31.112166	37.041146
O.elegans	26.969934	36.954491
O.elegans	27.108957	38.008427
O.elegans	43.600445	38.472408
O.elegans	37.968366	37.038674
O.elegans	38.524581	38.287888
O.elegans	31.787944	37.037192
O.elegans	44.928333	40.011075
O.elegans	44.851816	39.800704
O.elegans	38.222507	37.746502
O.elegans	28.634342	36.996855
O.elegans	28.62	36.82
O.elegans	28.640564	36.767353
O.elegans	26.04	40.86
O.elegans	42.528968	37.082038
O.elegans	48.309812	41.847717
O.elegans	44.627193	40.175865
O.elegans	43.852035	40.330828
O.elegans	27.26561	36.84341
O.elegans	34.699655	37.335447
O.elegans	35.340386	36.607028
O.elegans	31.661204	36.740648
O.elegans	44.91098	36.62645
O.elegans	28.78	36.69
O.elegans	27.262814	36.906693
O.elegans	44.85	39.94
O.elegans	32.072465	36.540895
O.elegans	31.461832	36.760792
O.elegans	31.817122	36.622755
O.elegans	28.695491	36.955629
O.elegans	44.328503	36.695534
O.elegans	41.51879	40.850087
O.elegans	28.032083	36.687481
O.elegans	45.51	39.67
O.elegans	31.348138	36.804877
O.elegans	27.839329	36.621307
O.elegans	44.28688	36.540501
O.elegans	44.75	39.93
O.elegans	45.2	39.69
O.elegans	34.313571	38.24789
O.elegans	30.617995	36.858406
O.elegans	30.554929	36.621355
O.elegans	46.229778	37.809542
O.elegans	34.382589	38.203192
O.elegans	26.214369	41.13929
O.elegans	27.244595	38.540169
O.elegans	37.874991	37.241627
O.elegans	37.353315	36.900735
O.elegans	29.274843	36.661843
O.elegans	27.248139	38.339759
O.elegans	29.131539	36.557209
O.elegans	49.183667	39.712031
O.elegans	41.737385	37.245719
O.elegans	26.054435	41.607074
O.elegans	35.0821	37.9323
O.elegans	34.9564	37.8054
O.elegans	28.71736	36.710761
O.elegans	26.850415	38.548994
O.elegans	28.857485	36.649214
O.elegans	33.295396	39.83839
O.elegans	27.069589	38.463697
O.elegans	23.5225	40.4175
O.elegans	38.397605	38.417735
O.elegans	44.884676	36.679828
O.elegans	42.354359	41.256764
O.elegans	41.945371	41.161671
O.elegans	42.054671	41.127418
O.elegans	30.507253	36.799379
O.elegans	31.726287	36.694205
O.elegans	26.054993	40.779155
O.elegans	49.178998	39.663417
O.elegans	33.638935	37.690341
O.elegans	30.782013	36.853745
O.elegans	33.93784	36.585762
O.elegans	32.616348	40.440807
O.elegans	32.945163	39.909951
O.elegans	47.201758	36.612603
O.elegans	40.794294	37.651824
O.elegans	40.701201	37.365116
O.elegans	40.745917	37.317282
O.elegans	34.767046	36.809887
O.elegans	41.569701	37.280652
O.elegans	27.183427	39.132696
O.elegans	39.033765	36.864837
O.elegans	31.009999	36.872633
O.elegans	26.963668	38.491035
O.elegans	31.196011	36.833846
O.elegans	46.365624	39.004144
O.elegans	28.67672	36.813133
O.elegans	28.766112	36.931953
O.elegans	35.059991	37.799934
O.elegans	29.35033	36.533187
O.elegans	45.680758	39.125821
O.elegans	44.9666	39.9734
O.elegans	43.562119	40.126135
O.elegans	37.958622	37.229618
O.elegans	43.583306	37.49698
O.elegans	46.883812	38.891634
O.elegans	47.697403	36.640921
O.elegans	27.34952	42.507412
O.elegans	31.907107	37.006966
O.elegans	31.475263	36.874182
O.elegans	27.031775	38.367859
O.elegans	31.447048	36.833853
O.elegans	44.694357	39.951135
O.elegans	27.215881	37.470497
O.elegans	45.607639	39.748707
O.elegans	44.554192	40.123297
O.elegans	29.139796	36.49811
O.elegans	28.074924	36.324883
O.elegans	28.1382	36.4106
O.elegans	28.21071	36.440129
O.elegans	34.01556	36.319985
O.elegans	29.31	36.26
O.elegans	29.76424	36.186122
O.elegans	29.651456	36.170214
O.elegans	32.416775	36.155456
O.elegans	28.08629	36.218933
O.elegans	27.979231	36.198723
O.elegans	28.0205	36.282475
O.elegans	27.862357	35.962893
O.elegans	27.927068	36.081982
O.elegans	28.165301	36.248791
O.elegans	27.948461	36.256979
O.elegans	27.772708	35.931963
O.elegans	27.794402	36.097591
O.elegans	27.742882	36.127719
O.elegans	51.450833	35.771389
O.elegans	52.56743	35.69058
O.elegans	51.484047	35.846192
O.elegans	51.738509	35.796886
O.elegans	51.204526	35.751512
O.elegans	50.708825	35.727922
O.elegans	52.314886	35.642868
O.elegans	51.169164	35.820634
O.elegans	34.380569	35.598353
O.elegans	32.574903	35.14386
O.elegans	32.525765	35.094374
O.elegans	32.312679	35.061756
O.elegans	32.941971	35.043357
O.elegans	33.368808	35.093985
O.elegans	33.409931	35.146549
O.elegans	33.2003	34.97703
O.elegans	32.753166	34.98037
O.elegans	32.91515	34.928429
O.elegans	33.512422	35.025198
O.elegans	33.117922	35.03651
O.elegans	33.046021	34.982036
O.elegans	33.3	35.23
O.elegans	33.805623	35.051756
O.elegans	33.927884	35.041789
O.elegans	33.757328	35.368404
O.elegans	33.927567	34.981603
O.elegans	34.074834	34.974008
O.elegans	33.559152	34.868373
O.elegans	32.605446	34.674301
O.elegans	32.340488	34.922955
O.elegans	32.845614	34.891998
O.elegans	32.439862	34.997228
O.elegans	32.388945	35.02301
O.elegans	32.524677	34.789172
O.elegans	32.580079	34.725678
O.elegans	32.658145	34.892587
O.elegans	32.732097	34.828887
O.elegans	32.827457	34.683704
O.elegans	32.407551	34.85802
O.elegans	32.543328	34.969454
O.elegans	32.476539	34.960163
O.elegans	32.642389	34.769978
O.elegans	32.836998	34.823334
O.elegans	32.48	34.74
O.elegans	32.408134	34.810319
O.elegans	32.422407	34.953185
O.elegans	32.6484	34.9548
O.elegans	32.658313	34.81387
O.elegans	32.611877	35.02564
O.elegans	32.688343	34.9925
O.elegans	32.552382	34.86391
O.elegans	32.678368	34.733488
O.elegans	32.453002	34.915527
O.elegans	33.106335	34.754059
O.elegans	33.270935	34.708843
O.elegans	33.070564	35.327469
O.elegans	33.185513	34.841
O.elegans	33.249138	34.888538
O.elegans	33.262774	34.804002
O.elegans	33.322346	34.781592
O.elegans	33.203289	34.916016
O.elegans	33.411546	35.286057
O.elegans	33.54257	35.286658
O.elegans	32.916522	34.798755
O.elegans	33.657631	34.969922
O.elegans	33.287027	35.316132
O.elegans	33.185525	34.71778
O.elegans	33.113552	35.364902
O.elegans	33.478935	35.331271
O.elegans	33.15216	34.787021
O.elegans	33.027649	34.689228
O.elegans	33.592382	34.982448
O.elegans	33.306937	34.89334
O.elegans	33.349303	35.31509
O.elegans	33.02	35.26
O.elegans	32.960467	34.600469
O.elegans	33.003488	34.642291
O.elegans	35.659059	33.838463
O.elegans	35.828027	34.147414
O.elegans	35.77559	34.059365
O.elegans	35.740585	33.804505
O.elegans	35.730653	33.851972
O.elegans	47.292778	34.214722
O.elegans	47.444284	34.388863
O.elegans	35.355056	33.044014
O.elegans	35.341095	32.953439
O.elegans	35.03896	32.668468
O.elegans	35.395757	33.008369
O.elegans	35.275844	32.938165
O.elegans	35.018821	32.758361
O.elegans	35.222854	33.071749
O.elegans	50.223866	32.513957
O.elegans	48.9403	32.1703
O.elegans	34.75	31.5
O.elegans	34.467413	30.792455
O.elegans	34.809472	30.887463
O.elegans	34.891746	30.98833
O.elegans	34.961624	30.009239
O.elegans	33.947411	36.301846
O.elegans	50.117222	31.118889
O.elegans	35.751715	33.289527
O.elegans	35.387196	31.955146
O.elegans	35.485157	32.167792
O.elegans	35.449177	32.976717
O.elegans	35.579872	33.272133
O.elegans	34.872535	31.529172
O.elegans	46.058957	35.544314
O.elegans	35.934417	35.66879
O.elegans	35.125153	31.626981
O.elegans	35.04091	31.581807
O.elegans	35.506989	32.357114
O.elegans	35.818244	33.131433
O.elegans	35.790021	33.24492
O.elegans	35.910085	35.628324
O.elegans	35.222322	31.732687
O.elegans	44	33
O.elegans	42.358	34.12866
O.elegans	44.7	32.53333
O.elegans	49.06472	33.48667
O.elegans	51.270769	32.658704
O.elegans	35.089842	31.772892
O.elegans	36.009105	35.334098
O.elegans	35.116582	31.322623
O.elegans	35.998947	35.684809
O.elegans	34.961955	31.639398
O.elegans	35.57521	30.692513
O.elegans	48.835338	33.710646
O.elegans	45.398598	35.88446
O.elegans	35.373702	32.415889
O.elegans	35.797249	33.185844
O.elegans	51.133964	35.43502
O.elegans	29.534833	36.253305
O.elegans	46.149858	35.200494
O.elegans	50.977661	34.606498
O.elegans	35.41072	32.068738
O.elegans	35.890815	32.278231
O.elegans	50.461905	35.947393
O.elegans	36.048438	34.84363
O.elegans	35.166413	31.755273
O.elegans	35.508061	32.990395
O.elegans	29.95166	36.22508
O.elegans	50.513017	35.735297
O.elegans	36.743964	32.636959
O.elegans	44.546452	36.405537
O.elegans	44.357778	36.356389
O.elegans	36.749623	32.54857
O.elegans	36.023191	35.558204
O.elegans	29.758075	36.256918
O.elegans	43.975537	36.237658
O.elegans	35.52334	33.066479
O.elegans	35.962715	36.047989
O.elegans	52.949638	28.785324
O.elegans	52.093505	29.690248
O.elegans	35.747193	32.905784
O.elegans	47.574132	35.878744
O.elegans	35.637151	33.749003
O.elegans	35.065222	31.880483
O.elegans	51.450269	35.295954
O.elegans	35.744343	33.19353
O.elegans	48.898477	33.548094
O.elegans	35.819438	35.564186
O.elegans	35.61992	33.22179
O.elegans	48.685833	33.483612
O.elegans	49.878396	33.292807
O.elegans	29.391689	36.274864
O.elegans	33.85801	36.324753
O.elegans	35.516763	30.409491
O.elegans	35.850044	33.045192
O.elegans	35.306022	31.785768
O.elegans	35.200183	31.822996
O.elegans	35.760462	32.383515
O.elegans	36.237545	36.482452
O.elegans	52.115667	31.462333
O.elegans	26.268288	39.260874
O.elegans	26.049957	39.150631
O.elegans	26.353849	39.070938
O.elegans	26.642345	38.337492
O.elegans	26.83571	37.759449
O.elegans	27.033474	37.770241
O.elegans	32.778603	39.869137
O.elegans	29.209287	38.35763
O.elegans	43.577271	38.689796
O.elegans	27.183952	36.837044
O.elegans	26.995008	36.756767
O.elegans	30.59609	36.935386
O.elegans	44.75956	39.872773
O.elegans	27.130125	36.802945
O.elegans	26.933275	36.736912
O.elegans	37.187004	37.160043
O.elegans	45.34	39.87
O.elegans	49.062997	36.613008
O.elegans	28.596059	36.906515
O.elegans	45.029623	36.581617
O.elegans	35.083272	36.674369
O.elegans	44.608224	40.079448
O.elegans	24.455094	41.32868
O.elegans	34.779175	37.326298
O.elegans	43.485441	38.494808
O.elegans	44.946538	37.04609
O.elegans	27.999516	36.156345
O.elegans	33.448086	35.073593
O.elegans	32.968109	34.955727
O.elegans	32.758839	34.89869
O.elegans	33.384922	34.88448
O.elegans	35.933885	34.221296
O.elegans	34.970561	32.733733
O.elegans	34.026932	36.467266
O.elegans	35.840378	32.24395
O.elegans	29.31	36.35
O.elegans	41.251516	36.402356
O.elegans	50.435858	35.725038
O.elegans	35.123338	31.854193
O.elegans	50.897851	32.351874
O.elegans	36.051125	35.067035
O.elegans	34.855357	31.376292
O.elegans	46.143237	35.536826
O.elegans	35.60891	30.644169
